# Plasma membrane rather than endosomal Gq signaling drives transcriptional activity by the viral chemokine receptor US28 in glioblastoma

**DOI:** 10.1101/2025.06.12.659276

**Authors:** Carole Daly, Adam Wright, Raimond Heukers, Chloe M. McKee, Rebecca C. Coll, Emma Evergren, Martine J. Smit, Alex R.B. Thomsen, Bianca Plouffe

## Abstract

US28 is a human cytomegalovirus-encoded chemokine receptor homologue that has high agonist-independent activity, internalizes constitutively, and plays an oncomodulatory role in glioblastoma. As G protein signaling was originally believed to strictly occur at the plasma membrane, it has been assumed that US28’s constitutive Gα_q/11_ signaling is mediated by a minor population at the plasma membrane. However, accumulating evidence shows that some GPCRs activate G proteins from intracellular organelles, such as endosomes. Importantly, endosomal rather than plasma membrane G protein signaling has been associated with transcriptional activity. Here, we demonstrate that the endosomal US28 population robustly activates Gα_q/11_, and thus, provides the major contribution of Gα_q/11_ signaling. Surprisingly, US28 signaling at the plasma membrane rather than from endosomes primarily drives upregulation of gene expression involved in cell proliferation and inflammatory responses that are associated with glioblastoma and cancer. Our findings highlight the crucial role of receptor signaling location in cellular responses.
