## Supplementary material for "Plasma membrane rather than endosomal Gq signaling drives transcriptional activity by the viral chemokine receptor US28 in glioblastoma": Table S4

### Sheet: Sheet1
Upregulated by US28-Rluc only	Upregulated by US28-Rluc and US28-PDCT-Rluc	Upregulated by US28-PDCT-Rluc only
JUN	CXCL8	CPA4
DTL	CXCL2	ERRFI1
CDKN1A	RGS4	TMEM158
ATF3	NT5E	NRG1
STIL	RCAN1	SERPINE1
RSAD2	FST	LMNB1
PIK3R3	IL11	SERPINE2
SLFN12	RRM2	AMIGO2
CMPK2	FOSL1	HSPA5
CKAP2	CCND1	RTL3
STK3	CXCL3	STC2
CXCL10	MYC	CDH13
POLQ	PLK2	ETS2
RABGGTB	TXNRD1	CAV1
NDC80	IL6	RRM1
ASRGL1	TRIP13	STC1
PAK1IP1	TNFAIP3	CCN2
HSPA4L	CCN1	HSPD1
PNRC2	LIF	KLF6
CENPU	LBH	PAICS
HAUS1	ANLN	CCL2
ATP10A	EMP1	PPIF
IDI1	RND3	SLCO4A1
MRE11	SPRY4	HMGA1
SASS6	KIF23	HJURP
LINC00324	BUB1	SDC4
CCNJ	MANCR	NUP107
KNL1	NR4A2	CDV3
PPP2R3C	ETV5	LRP12
KIN	TRAF1	E2F1
DUSP8	LRP8	PRKAG2
PLAGL1	SHCBP1	EXT1
GINS3	CKAP2L	FGF5
JAK2	PRDM1	MEST
SP4	EDN1	SNHG3
TPM3P9	TGM2	CD3EAP
MAP3K21	ERCC6L	HMGA2
ENPP4	FANCI	ZC3H12A
ZBTB34	NCEH1	NFKB1
BRIP1	NR4A1	PSAT1
WTIP	SHC4	LRATD2
PHTF2	COL13A1	TGFB2
ZNF107	SOD2	CTPS1
SCML2	EGR1	SMOX
GCH1	UAP1	PTX3
ZNF90	HBEGF	MTHFD2
AL606500.1	CDC6	MAMDC2
FAM107B	ZFP36L1	NAV3
DHRS2	ZWILCH	IVNS1ABP
ERO1B	F3	DKC1
AP000873.2	MAFF	CDCA8
NEAT1	CENPN	NUAK2
ZNF765	TMEM97	BCAR3
ZNF273	WDR76	HNRNPA1
AP1AR	ORC6	PHLDB2
C18orf54	TCF19	TMPO
CHSY3	CD274	CD70
RNF138	PLAU	NCAPH
KBTBD8	MELK	VEGFC
FANCM	ATAD2	SPAG5
STARD4	CHAF1A	IER2
CAPN10-DT	GINS1	ADAMTS6
AL390728.4	CDCA5	EFHD2
ITGA1	DEPDC1B	PRR5L
AL035461.3	NCAPG2	PTHLH
LEAP2	INHBA	MYBL2
TRIM36	KIFC1	SLC1A5
GLCCI1	SPDL1	MIR4435-2HG
GLMN	RAD54L	CCNB1
H2BU1	CCNA2	S1PR1
ETV7	DUSP5	CDCA2
STAM-AS1	DUSP1	MCM7
TCTE3	ETV4	CHEK1
GPR137C	MASTL	WNT5B
FGFR3	NUF2	HNRNPAB
CCDC138	CLSPN	HERPUD1
AC098934.1	CDK2	CENPO
ZNF684	PLK4	HNRNPH3
GABRR2	SLC1A3	SDC1
MYB	TGFA	GRAMD2B
HEXA-AS1	ADAMTS1	LYAR
AC135050.7	DDIAS	CTSC
REEP1	PBK	MCM8
	MAP2K3	CDC45
	NR4A3	UBASH3B
	DIAPH3	C19orf48
	GADD45A	KIF15
	PMAIP1	EPHA2
	DONSON	SH2B3
	NDC1	OSBPL3
	DUSP6	KNSTRN
	TLR4	MYBL1
	TNFSF4	ANP32B
	CHAF1B	NABP1
	TYMS	SSR3
	SCG5	LINC00707
	EXO1	CEP55
	CDC25A	IER5
	CEMIP	CTNNAL1
	S1PR3	FLI1
	ATP1B3	RFC3
	CENPI	CCNF
	ECT2	DLGAP5
	RFC4	NEXN
	ANKRD1	DPH2
	JUNB	SLC12A7
	WDHD1	SYTL5
	MCM10	HYOU1
	FANCA	CENPJ
	SKA3	PLAUR
	DBF4	RALGPS2
	DDAH1	NAMPT
	ESCO2	NECTIN3
	GINS4	TM4SF1
	FEN1	GJA1
	IL1A	ATP2B1
	CENPA	XRCC3
	NCAPD3	ANTXR2
	BRIX1	LBR
	CSE1L	NFE2L3
	RASD1	NUDCD1
	PPAT	RECQL4
	MSH2	WDR4
	PCLAF	PDCD5
	ZNF367	SLC1A4
	BIRC3	DCLRE1B
	DNAJC9	DIO2
	TTK	CDCA3
	AL161431.1	FLOT1
	KITLG	CSF2
	SGO1	MAD2L1
	SLC39A8	GLIPR1
	KIF14	MICAL2
	DSN1	UCHL5
	ARHGAP11A	CBX3
	SUV39H2	AURKB
	CIP2A	NFKBIZ
	KIF11	THSD4
	TBC1D4	EIF1AX
	FAM111A	WNT7B
	NCAPG	JAG1
	FANCB	C12orf75
	PTPRE	KIF18B
	CCNE1	PRR11
	PKMYT1	PIGA
	IL1RAP	ARNTL2
	CENPK	DUSP4
	SCML1	TPST2
	FAM72B	MYEOV
	PCNA	SERPINB7
	FOS	VMP1
	XRCC2	ATP8B1
	ASF1B	ABCE1
	ZSWIM4	AC018978.1
	NEIL3	NRGN
	TUBD1	SNRPA1
	RAD51AP1	ANXA3
	HAT1	UGCG
	OIP5	SNRPD1
	AC016831.1	ACAT2
	DSCC1	MGLL
	SMC2	CDK1
	C4orf46	PDGFB
	H3C1	DOCK2
	BLM	METTL4
	PRIM2	RAD18
	GLRB	PSMC3IP
	SPC25	KCNQ5
	RGS2	CACYBP
	CENPQ	H2AZ1
	YOD1	H2BC10
	PARPBP	TICRR
	FIGNL1	COL6A3
	RFC5	SLC25A24
	DNA2	TGFBR1
	TMEM200B	GNPNAT1
	LINC01224	JPH2
	GPR3	E2F7
	CHST7	TROAP
	FAM111B	ITPRIP
	USP1	IRAK2
	HSPA1B	LINC01949
	RTTN	SLC19A1
	KNTC1	PAPPA
	HMGB2	TK1
	CENPH	CLDN1
	NUDT15	BDNF
	ZC3H12C	SNRPE
	AL049543.1	LRRC2
	GMNN	PTGER4
	DEPDC1	RFX8
	LIN9	RAB27B
	AC089983.1	MIS18A
	CEP128	CISD2
	USP53	IKBIP
	MMS22L	AC109326.1
	DNAJB9	POLD1
	RAD51	SDF2L1
	EED	RUNX1
	RASA2	VDR
	RTKN2	HROB
	VGLL2	KLF5
	VTRNA1-2	H2AC12
	ROR1	BRI3BP
	MAFB	CMTM7
	PLK3	CENPW
	GRAMD1B	CHTF18
	ARHGEF26	PIF1
	GGCT	UCA1
	CCNE2	SEMA7A
	GPN3	H4C1
	HSPA6	H1-5
	ETV1	KCNK2
	AC016831.6	ITGA2
	ATAD5	RASGRP3
	HELLS	RPL22L1
	MTBP	H2BC18
	UBE2T	PTGES3
	DCK	H2BC9
	ALG10	TMEM51
	KIF20B	MPP4
	KCNJ2	LRR1
	C1QTNF2	H1-3
	MIR4521	ZNF530
	YEATS4	SLC43A3
	BCL7A	CLDN12
	PFDN4	ERI2
	RMI1	H3C3
	EGR2	SPHK1
	SGO2	ANK1
	GPR85	SLC12A2
	HSPE1	AC002401.4
	OPN3	CKS1B
	AC008443.9	PGP
	LHX1	CACNG4
	OSR2	SLC38A11
	H2AC14	ESM1
	FAM72A	TIMM21
	AK6	NPAS2
	B4GALT6	H2BC3
	AC010624.5	H2BC11
	PTPRO	H2AC4
	RN7SL832P	GLA
	AC092718.4	H2BC8
	MRAP2	H2AC13
	DPY19L2P1	CEP72
	AL355574.1	H2AC16
		ESPL1
		GRPR
		CKS2
		RAB3B
		H2AC15
		LINC00702
		HAUS8
		AC020916.1
		DNAH17
		BCL2L12
		H2AC8
		H3C2
		PFAS
		H4C9
		H3C8
		SAPCD2
		LRRC49
		PINLYP
		CHAC1
		SYT12
		H3C10
		H4C2
		CENPE
		VAT1L
		H3C13
		SFXN2
		ZNF385D
		POLE2
		FOSB
		PHLDA2
		H3C7
		LINC01173
		IL1B
		POLA2
		MSMO1
		LINC01505
		AC068831.8
		PRTFDC1
		LOXL1-AS1
		H2BC13
		LINC-PINT
		LPL
		ERFE
		DDX12P
		ANKRD33B
		TEDC1
		H4C4
		MRPS24
		ADAMTS4
		H2BC15
		H2AC11
		ZNF675
		C15orf54
		H2BC7
		TEDC2
		AC124068.2
		HSP90AA2P
		RGS7
		SPTB
		C10orf55
		NEGR1
		ASPM
		NFATC2
		MIR222HG
		EVI2B
		AC112721.2
		LINC02742
		TERT
		DMBT1
		GLYCTK
		SLF1
		RSPO3
		LINC01561
		CCIN
		UCHL3
		AC020687.1
		POU2F2
		SIK1B
		AC051619.6
		HSPA8P1
		SNORA54
		SEMA3D
		ADRB2
		LINC02739
		BTBD11
		AC021066.1
		AC060766.7
		NPM1P9
		IER3
		EEF1E1
		PTGS2
		TMEM100
		SCARNA9
		PRC1
		AL021155.5
		AL731571.1
		DERL3
		IER3IP1
		TBX2-AS1
		RNASEH2A
